# Machine learning of all *Mycobacterium tuberculosis* H37Rv RNA-seq data reveals a structured interplay between metabolism, stress response, and infection

**DOI:** 10.1101/2021.07.01.450045

**Authors:** Reo Yoo, Kevin Rychel, Saugat Poudel, Tahani Al-bulushi, Yuan Yuan, Siddharth Chauhan, Cameron Lamoureux, Bernhard O. Palsson, Anand Sastry

## Abstract

*Mycobacterium tuberculosis* is one of the most consequential human bacterial pathogens, posing a serious challenge to 21st century medicine. A key feature of its pathogenicity is its ability to adapt its transcriptional response to environmental stresses through its transcriptional regulatory network (TRN). While many studies have sought to characterize specific portions of the *M. tuberculosis* TRN, a systems level characterization and analysis of interactions among the controlling transcription factors remains to be achieved. Here, we applied an unsupervised machine learning method to modularize the *M. tuberculosis* transcriptome and describe the role of transcription factors (TFs) in the TRN. By applying Independent Component Analysis (ICA) to over 650 transcriptomic samples, we obtained 80 independently modulated gene sets known as “iModulons,” many of which correspond to known regulons. These iModulons explain 61% of the variance in the organism’s transcriptional response. We show that iModulons: 1) reveal the function of previously unknown regulons, 2) describe the transcriptional shifts that occur during environmental changes such as shifting carbon sources, oxidative stress, and virulence events, and 3) identify intrinsic clusters of transcriptional regulons that link several important metabolic systems, including lipid, cholesterol, and sulfur metabolism. This transcriptome-wide analysis of the *M. tuberculosis* TRN informs future research on effective ways to study and manipulate its transcriptional regulation, and presents a knowledge-enhanced database of all published high-quality RNA-seq data for this organism to date.
