## Supplemental Table 1 - Dataset Citations for "Machine learning of all *Mycobacterium tuberculosis* H37Rv RNA-seq data reveals a structured interplay between metabolism, stress response, and infection"

### Sheet: Sheet1
	Citation	Project
1	rachelpjlai. Metatranscriptomes of Tuberculous Sputum. 22-Sep-2017. Available: https://www.ncbi.nlm.nih.gov/bioproject/?term=PRJEB10919	sputum
2	Namouchi A, Gómez-Muñoz M, Frye SA, Moen LV, Rognes T, Tønjum T, et al. The Mycobacterium tuberculosis transcriptional landscape under genotoxic stress. BMC Genomics. 2016;17: 791.	genotoxic
3	Wellcome Sanger Institute. Mycobacterium_tuberculosis_transcriptomics. 25-Oct-2016. Available: https://www.ncbi.nlm.nih.gov/bioproject/PRJEB16133/	unknown
4	ETH Zurich Institute of Molecular Systems Biology. Dual RNA-seq of M. tuberculosis H37Rv infecting macrophage-like THP-1 cells during 48h. 2-Aug-2017. Available: https://www.ncbi.nlm.nih.gov/bioproject/?term=PRJEB18483	THP-1
5	London School of Hygiene and Tropical Medicine. Time course RNA-seq of Mycobacterium tuberculosis exposed to nitric oxide. 30-Aug-2017. Available: https://www.ncbi.nlm.nih.gov/bioproject/PRJEB19976/	NO
6	Microbial Genomics and Biotechnology, Center for Biotechnology, Bielefeld University, Bielefeld, Germany. The transcriptional regulator LysG of Mycobacterium tuberculosis activates lysE in a lysine-dependent manner. 4-Sep-2017. Available: https://www.ncbi.nlm.nih.gov/bioproject/PRJEB65014/	ysG
7	Cortes T, Schubert OT, Rose G, Arnvig KB, Comas I, Aebersold R, et al. Genome-wide mapping of transcriptional start sites defines an extensive leaderless transcriptome in Mycobacterium tuberculosis. Cell Rep. 2013;5: 1121–1131.	growth
8	Wadsworth Center. Pervasive, non-functional translation in mycobacterium tuberculosis. 21-Jun-2019. Available: https://www.ncbi.nlm.nih.gov/bioproject/?term=PRJEB32965	orF
9	Saini V, Chinta KC, Reddy VP, Glasgow JN, Stein A, Lamprecht DA, et al. Hydrogen sulfide stimulates Mycobacterium tuberculosis respiration, growth and pathogenesis. Nat Commun. 2020;11: 557.	hs2
10	Korte J, Alber M, Trujillo CM, Syson K, Koliwer-Brandl H, Deenen R, et al. Trehalose-6-Phosphate-Mediated Toxicity Determines Essentiality of OtsB2 in Mycobacterium tuberculosis In Vitro and in Mice. PLoS Pathog. 2016;12: e1006043.	otsB2
11	Yang Z, Zhang Q, Wang Y, Wang C, Zhang Q, Qi Y, Liu B, Liu M, Yu L. Differential gene expression profiling and functional network analysis of Mycobacterium tuberculosis bioflims and planktonic populations. 2015. Available: https://www.ncbi.nlm.nih.gov/geo/query/acc.cgi?acc=GSE70718	biofilm
12	Marcus SA, Sidiropoulos SW, Steinberg H, Talaat AM. CsoR Is Essential for Maintaining Copper Homeostasis in Mycobacterium tuberculosis. PLoS One. 2016;11: e0151816.	csoR
13	Warrier T, Kapilashrami K, Argyrou A, Ioerger TR, Little D, Murphy KC, et al. N-methylation of a bactericidal compound as a resistance mechanism in Mycobacterium tuberculosis. Proc Natl Acad Sci U S A. 2016;113: E4523–30.	rv2887
14	Du P, Sohaskey CD, Shi L. Transcriptional and Physiological Changes during Mycobacterium tuberculosis Reactivation from Non-replicating Persistence. Front Microbiol. 2016;7: 1346.	reactivation
15	Broad Institute. Prokaryotic rRNA Depletion. 30-Nov-2012. Available: https://www.ncbi.nlm.nih.gov/bioproject/PRJNA182521/	rRna_depletion
16	Degiacomi G, Benjak A, Madacki J, Boldrin F, Provvedi R, Palù G, et al. Essentiality of mmpL3 and impact of its silencing on Mycobacterium tuberculosis gene expression. Sci Rep. 2017;7: 43495.	mmpl3
17	Botella L, Vaubourgeix J, Livny J, Schnappinger D. Depleting Mycobacterium tuberculosis of the transcription termination factor Rho causes pervasive transcription and rapid death. Nat Commun. 2017;8: 14731.	rho
18	Nandy A, Mondal AK, Pandey R, Arumugam P, Dawa S, Jaisinghani N, et al. Adipocyte Model of Mycobacterium tuberculosis Infection Reveals Differential Availability of Iron to Bacilli in the Lipid-Rich Caseous Environment. Infect Immun. 2018;86. doi:10.1128/IAI.00041-18	fat_cells
19	Odermatt NT, Sala C, Benjak A, Kolly GS, Vocat A, Lupien A, et al. Rv3852 (H-NS) of Mycobacterium tuberculosis Is Not Involved in Nucleoid Compaction and Virulence Regulation. J Bacteriol. 2017;199. doi:10.1128/JB.00129-17	hns
20	Jeon AB, Obregón-Henao A, Ackart DF, Podell BK, Belardinelli JM, Jackson M, et al. 2-aminoimidazoles potentiate ß-lactam antimicrobial activity against Mycobacterium tuberculosis by reducing ß-lactamase secretion and increasing cell envelope permeability. PLoS One. 2017;12: e0180925.	aminoimidazoles
21	Aguilar-Ayala DA, Tilleman L, Van Nieuwerburgh F, Deforce D, Palomino JC, Vandamme P, et al. The transcriptome of Mycobacterium tuberculosis in a lipid-rich dormancy model through RNAseq analysis. Sci Rep. 2017;7: 17665.	lipid
22	Habib Z XW. Adaptive Gene Profiling of Mycobacterium Tuberculosis during Sub-lethal Kanamycin Exposure. 2020. Available: https://www.ncbi.nlm.nih.gov/geo/query/acc.cgi?acc=GSE100915	kanamycin
23	Rodríguez JG, Hernández AC, Helguera-Repetto C, Aguilar Ayala D, Guadarrama-Medina R, Anzóla JM, et al. Global adaptation to a lipid environment triggers the dormancy-related phenotype of Mycobacterium tuberculosis. MBio. 2014;5: e01125–14.	lipid_2
24	Zhang Y, Yang J, Bai G. Regulation of the CRISPR-Associated Genes by Rv2837c (CnpB) via an Orn-Like Activity in Tuberculosis Complex Mycobacteria. J Bacteriol. 2018;200. doi:10.1128/JB.00743-17	cnpB
25	Rifat D, Campodónico VL, Tao J, Miller JA, Alp A, Yao Y, et al. In vitro and in vivo fitness costs associated with Mycobacterium tuberculosis RpoB mutation H526D. Future Microbiol. 2017;12: 753–765.	rpoB_mutant
26	Boot M, Commandeur S, Subudhi AK, Bahira M, Smith TC 2nd, Abdallah AM, et al. Accelerating Early Antituberculosis Drug Discovery by Creating Mycobacterial Indicator Strains That Predict Mode of Action. Antimicrob Agents Chemother. 2018;62. doi:10.1128/AAC.00083-18	antibiotic
27	Cunningham-Bussel A, Zhang T, Nathan CF. Nitrite produced by Mycobacterium tuberculosis in human macrophages in physiologic oxygen impacts bacterial ATP consumption and gene expression. Proc Natl Acad Sci U S A. 2013;110: E4256–65.	nitrate
28	Carette X, Platig J, Young DC, Helmel M, Young AT, Wang Z, et al. Multisystem Analysis of Mycobacterium tuberculosis Reveals Kinase-Dependent Remodeling of the Pathogen-Environment Interface. MBio. 2018;9. doi:10.1128/mBio.02333-17	kinase
29	Odermatt NT, Sala C, Benjak A, Cole ST. Essential Nucleoid Associated Protein mIHF (Rv1388) Controls Virulence and Housekeeping Genes in Mycobacterium tuberculosis. Sci Rep. 2018;8: 14214.	mihF
30	Mendoza Lopez P, Golby P, Wooff E, Garcia JN, Garcia Pelayo MC, Conlon K, et al. Characterization of the transcriptional regulator Rv3124 of Mycobacterium tuberculosis identifies it as a positive regulator of molybdopterin biosynthesis and defines the functional consequences of a non-synonymous SNP in the Mycobacterium bovis BCG orthologue. Microbiology. 2010;156: 2112–2123.	mrsI
31	Foo CS, Lupien A, Kienle M, Vocat A, Benjak A, Sommer R, et al. Arylvinylpiperazine Amides, a New Class of Potent Inhibitors Targeting QcrB of Mycobacterium tuberculosis. MBio. 2018;9. doi:10.1128/mBio.01276-18	AX
32	Peterson EJ, Bailo R, Rothchild AC, Arrieta-Ortiz ML, Kaur A, Pan M, et al. Path-seq identifies an essential mycolate remodeling program for mycobacterial host adaptation. Mol Syst Biol. 2019;15: e8584.	hypoxia
33	Peterson EJ, Bailo R, Rothchild AC, Arrieta-Ortiz ML, Kaur A, Pan M, et al. Path-seq identifies an essential mycolate remodeling program for mycobacterial host adaptation. Mol Syst Biol. 2019;15: e8584.	miceBMDM
34	Peterson EJ, Bailo R, Rothchild AC, Arrieta-Ortiz ML, Kaur A, Pan M, et al. Path-seq identifies an essential mycolate remodeling program for mycobacterial host adaptation. Mol Syst Biol. 2019;15: e8584.	miceAV_macro
35	Serafini A, Tan L, Horswell S, Howell S, Greenwood DJ, Hunt DM, et al. Mycobacterium tuberculosis requires glyoxylate shunt and reverse methylcitrate cycle for lactate and pyruvate metabolism. Mol Microbiol. 2019;112: 1284–1307.	base
36	Deep A, Tiwari P, Agarwal S, Kaundal S, Kidwai S, Singh R, et al. Structural, functional and biological insights into the role of Mycobacterium tuberculosis VapBC11 toxin-antitoxin system: targeting a tRNase to tackle mycobacterial adaptation. Nucleic Acids Res. 2018;46: 11639–11655.	vapC11
37	Ma S, Jaipalli S, Larkins-Ford J, Lohmiller J, Aldridge BB, Sherman DR, et al. Transcriptomic Signatures Predict Regulators of Drug Synergy and Clinical Regimen Efficacy against Tuberculosis. MBio. 2019;10. doi:10.1128/mBio.02627-19	Multiple Antibiotic Studies
38	Sala C, Odermatt NT, Soler-Arnedo P, Gülen MF, von Schultz S, Benjak A, et al. EspL is essential for virulence and stabilizes EspE, EspF and EspH levels in Mycobacterium tuberculosis. PLoS Pathog. 2018;14: e1007491.	espL
39	Hasenoehrl EJ, Rae Sajorda D, Berney-Meyer L, Johnson S, Tufariello JM, Fuhrer T, et al. Derailing the aspartate pathway of Mycobacterium tuberculosis to eradicate persistent infection. Nat Commun. 2019;10: 4215.	thrB
40	Foo CS, Lupien A, Kienle M, Vocat A, Benjak A, Sommer R, et al. Arylvinylpiperazine Amides, a New Class of Potent Inhibitors Targeting QcrB of Mycobacterium tuberculosis. MBio. 2018;9. doi:10.1128/mBio.01276-18	AX
41	Del Portillo P, García-Morales L, Menéndez MC, Anzola JM, Rodríguez JG, Helguera-Repetto AC, et al. Hypoxia Is Not a Main Stress When Mycobacterium tuberculosis Is in a Dormancy-Like Long-Chain Fatty Acid Environment. Front Cell Infect Microbiol. 2018;8: 449.	fatty_acid
42	St BASP. Transcriptional profile of Mycobacterium tuberculosis mycP1-eccE1 deletion mutant. 2018. Available: https://www.ncbi.nlm.nih.gov/geo/query/acc.cgi?acc=GSE119582	eccE1
43	Rutgers University. Mycobacterium tuberculosis toxin-antitoxin target identification. 11-Sep-2018. Available: https://www.ncbi.nlm.nih.gov/bioproject/?term=PRJNA490371	TA_system
44	Kumar P, Capodagli GC, Awasthi D, Shrestha R, Maharaja K, Sukheja P, et al. Synergistic Lethality of a Binary Inhibitor of Mycobacterium tuberculosis KasA. MBio. 2018;9. doi:10.1128/mBio.02101-17	dg_inh
45	Mishra R, Kohli S, Malhotra N, Bandyopadhyay P, Mehta M, Munshi M, et al. Targeting redox heterogeneity to counteract drug tolerance in replicating Mycobacterium tuberculosis. Sci Transl Med. 2019;11. doi:10.1126/scitranslmed.aaw6635	redox
46	Van den Bossche A, Varet H, Sury A, Sismeiro O, Legendre R, Coppee J-Y, et al. Transcriptional profiling of a laboratory and clinical Mycobacterium tuberculosis strain suggests respiratory poisoning upon exposure to delamanid. Tuberculosis. 2019;117: 18–23.	ITM_04
47	Rutgers University. Mycobacterium tuberculosis vapC11 target identification. 10-Dec-2018. Available: https://www.ncbi.nlm.nih.gov/bioproject/PRJNA509278/	vapC11_2
48	Abdallah AM, Weerdenburg EM, Guan Q, Ummels R, Borggreve S, Adroub SA, et al. Integrated transcriptomic and proteomic analysis of pathogenic mycobacteria and their esx-1 mutants reveal secretion-dependent regulation of ESX-1 substrates and WhiB6 as a transcriptional regulator. PLoS One. 2019;14: e0211003.	esx_1
49	Płociński P, Macios M, Houghton J, Niemiec E, Płocińska R, Brzostek A, et al. Proteomic and transcriptomic experiments reveal an essential role of RNA degradosome complexes in shaping the transcriptome of Mycobacterium tuberculosis. Nucleic Acids Res. 2019;47: 5892–5905.	degradosome
50	Rutgers University-New Jersey Medical School. Mycobacterium tuberculosis transcriptional response to small molecule. 18-Feb-2019. Available: https://www.ncbi.nlm.nih.gov/bioproject/?term=PRJNA523038	JSF
51	Singh R Tiwari P Chugh. Transcriptome analysis of Mycobacterium tuberculosis mutant strain devoid of exopolyphosphatases. 2019. Available: https://www.ncbi.nlm.nih.gov/geo/query/acc.cgi?acc=GSE128199	ppxx
52	Salina EG, Grigorov AS, Bychenko OS, Skvortsova YV, Mamedov IZ, Azhikina TL, et al. Resuscitation of Dormant “Non-culturable” Mycobacterium tuberculosis Is Characterized by Immediate Transcriptional Burst. Front Cell Infect Microbiol. 2019;9: 272.	resus
53	Rybniker J, Chen JM, Sala C, Hartkoorn RC, Vocat A, Benjak A, et al. Anticytolytic screen identifies inhibitors of mycobacterial virulence protein secretion. Cell Host Microbe. 2014;16: 538–548.	benzothiophene
54	Chinese Academy of Medical Sciences and Peking Union Medical College. Characterization of a Toxin-Antitoxin system in Mycobacterium Tuberculosis Revealed a Novel Antitoxicity Mechanism: Neutralization by Phosphorylation. 14-Aug-2019. Available: https://www.ncbi.nlm.nih.gov/bioproject/PRJNA560278/	TglT
55	Forevergen Biosciences Co. ,Ltd. Genome-wide DNA methylation, transcriptome and proteome changes in mycobacterium tuberculosis with para-aminosalicylic acid resistance. 5-Sep-2019. Available: https://www.ncbi.nlm.nih.gov/bioproject/PRJNA564181/	PAS
56	Universidad de Antioquia. Silencing of mcr11 in Mycobacterium tuberculosis. 16-Sep-2019. Available: https://www.ncbi.nlm.nih.gov/bioproject/PRJNA565699/	mcr11
57	Grigorov A SEG. Overexpression of small RNA MTS1338 M.tuberculosis (stationary phase). 2019. Available: https://www.ncbi.nlm.nih.gov/geo/query/acc.cgi?acc=GSE137857	MTS1338
58	Broad Institute. Development of PatH-Cap Raw sequence reads. 27-Sep-2019. Available: https://www.ncbi.nlm.nih.gov/bioproject/?term=PRJNA574614	patH-Cap
59	Forevergen Biosciences Co. ,Ltd. The potential molecular mechanisms in levofloxacin-resistant M. tuberculosis H37Rv strain. 25-Oct-2019. Available: https://www.ncbi.nlm.nih.gov/bioproject/PRJNA579441/	levofloxacin
60	Grigorov A, Kondratieva T, Majorov K, Azhikina T, Apt AS. Transcriptional response of Mycobacterium tuberculosis in mouse peritoneal neutrophils. 2019. Available: https://www.ncbi.nlm.nih.gov/geo/query/acc.cgi?acc=GSE140156	miceNF
61	Shell SS, Wang J, Lapierre P, Mir M, Chase MR, Pyle MM, et al. Leaderless Transcripts and Small Proteins Are Common Features of the Mycobacterial Translational Landscape. PLoS Genet. 2015;11: e1005641.	tss
62	Amity University Haryana, Gurugram. VapBC22 from Mycobacterium tuberculosis is required for pathogenesis and modulation of host immune response. 12-Dec-2019. Available: https://www.ncbi.nlm.nih.gov/bioproject/?term=PRJNA595058	human
63	Universidad de Antioquia. Mycobacterium tuberculosis response to epidioxy-sterol-ANB. 27-Feb-2020. Available: https://www.ncbi.nlm.nih.gov/bioproject/?term=PRJNA609155	T5
64	Weill Cornell Medicine. Tn-Seq and RNA-Seq data from M tuberculosis cells depleted of DarG/Rv0060. 21-Jun-2020. Available: https://www.ncbi.nlm.nih.gov/bioproject/?term=PRJNA640933	DarG
65	Ignatov DV, Salina EG, Fursov MV, Skvortsov TA, Azhikina TL, Kaprelyants AS. Dormant non-culturable Mycobacterium tuberculosis retains stable low-abundant mRNA. BMC Genomics. 2015;16: 954.	dormancy
66	Fortune S., Livny J., Ioerger T.R. Profiling gene expression in M. tuberculosis under different in vitro conditions. 2015. Available: https://www.ncbi.nlm.nih.gov/geo/query/acc.cgi?acc=GSE67035	stress
67	Johns Hopkins University. Mutation of a multiple antibiotic resistance (mar) gene confers Mycobacterium tuberculosis resistance to a pyrido[1,2-a]benzimidazole-based agent. 31-Mar-2015. Available: https://www.ncbi.nlm.nih.gov/bioproject/?term=PRJNA280011	marR
