## Supplemental Table 2 - TRN Citations for "Machine learning of all *Mycobacterium tuberculosis* H37Rv RNA-seq data reveals a structured interplay between metabolism, stress response, and infection"

### Sheet: Sheet1
	Citation
1	Minch KJ, Rustad TR, Peterson EJR, Winkler J, Reiss DJ, Ma S, et al. The DNA-binding network of Mycobacterium tuberculosis. Nat Commun. 2015;6: 5829.
2	Turkarslan S, Peterson EJR, Rustad TR, Minch KJ, Reiss DJ, Morrison R, et al. A comprehensive map of genome-wide gene regulation in Mycobacterium tuberculosis. Sci Data. 2015;2: 150010.
3	Festa RA, Jones MB, Butler-Wu S, Sinsimer D, Gerads R, Bishai WR, et al. A novel copper-responsive regulon in Mycobacterium tuberculosis. Mol Microbiol. 2011;79: 133–148.
4	Salina EG, Grigorov A, Skvortsova Y, Majorov K, Bychenko O, Ostrik A, et al. MTS1338, A Small Mycobacterium tuberculosis RNA, Regulates Transcriptional Shifts Consistent With Bacterial Adaptation for Entering Into Dormancy and Survival Within Host Macrophages. Front Cell Infect Microbiol. 2019;9: 405.
5	Goldstone RM, Goonesekera SD, Bloom BR, Sampson SL. The transcriptional regulator Rv0485 modulates the expression of a pe and ppe gene pair and is required for Mycobacterium tuberculosis virulence. Infect Immun. 2009;77: 4654–4667.
6	Lee J-H, Karakousis PC, Bishai WR. Roles of SigB and SigF in the Mycobacterium tuberculosis sigma factor network. J Bacteriol. 2008;190: 699–707.
7	Sharp JD, Singh AK, Park ST, Lyubetskaya A, Peterson MW, Gomes ALC, et al. Comprehensive Definition of the SigH Regulon of Mycobacterium tuberculosis Reveals Transcriptional Control of Diverse Stress Responses. PLoS One. 2016;11: e0152145.
8	Mohareer K, Tundup S, Hasnain SE. Transcriptional Regulation of Mycobacterium tuberculosis PE/PPE Genes: A Molecular Switch to Virulence. Microbial Physiology. 2011;21: 97–109.
9	Masiewicz P, Brzostek A, Wolański M, Dziadek J, Zakrzewska-Czerwińska J. A novel role of the PrpR as a transcription factor involved in the regulation of methylcitrate pathway in Mycobacterium tuberculosis. PLoS One. 2012;7: e43651.
10	Chatterjee A, Sharma AK, Mahatha AC, Banerjee SK, Kumar M, Saha S, et al. Global mapping of MtrA-binding sites links MtrA to regulation of its targets in Mycobacterium tuberculosis. Microbiology. 2018;164: 99–110.
11	Salzman V, Mondino S, Sala C, Cole ST, Gago G, Gramajo H. Transcriptional regulation of lipid homeostasis in mycobacteria. Mol Microbiol. 2010;78: 64–77.
12	Biswas RK, Dutta D, Tripathi A, Feng Y, Banerjee M, Singh BN. Identification and characterization of Rv0494: a fatty acid-responsive protein of the GntR/FadR family from Mycobacterium tuberculosis. Microbiology. 2013;159: 913–923.
13	Morris RP, Nguyen L, Gatfield J, Visconti K, Nguyen K, Schnappinger D, et al. Ancestral antibiotic resistance in Mycobacterium tuberculosis. Proc Natl Acad Sci U S A. 2005;102: 12200–12205.
14	Hartkoorn RC, Sala C, Uplekar S, Busso P, Rougemont J, Cole ST. Genome-wide definition of the SigF regulon in Mycobacterium tuberculosis. J Bacteriol. 2012;194: 2001–2009.
15	Gonzalo-Asensio J, Mostowy S, Harders-Westerveen J, Huygen K, Hernández-Pando R, Thole J, et al. PhoP: a missing piece in the intricate puzzle of Mycobacterium tuberculosis virulence. PLoS One. 2008;3: e3496.
16	Odermatt NT, Sala C, Benjak A, Cole ST. Essential Nucleoid Associated Protein mIHF (Rv1388) Controls Virulence and Housekeeping Genes in Mycobacterium tuberculosis. Sci Rep. 2018;8: 14214.
17	Gaudion A, Dawson L, Davis E, Smollett K. Characterisation of the Mycobacterium tuberculosis alternative sigma factor SigG: its operon and regulon. Tuberculosis. 2013;93: 482–491.
18	Hahn M-Y, Raman S, Anaya M, Husson RN. The Mycobacterium tuberculosis extracytoplasmic-function sigma factor SigL regulates polyketide synthases and secreted or membrane proteins and is required for virulence. J Bacteriol. 2005;187: 7062–7071.
19	Agarwal N, Woolwine SC, Tyagi S, Bishai WR. Characterization of the Mycobacterium tuberculosis sigma factor SigM by assessment of virulence and identification of SigM-dependent genes. Infect Immun. 2007;75: 452–461.
20	Smollett KL, Smith KM, Kahramanoglou C, Arnvig KB, Buxton RS, Davis EO. Global analysis of the regulon of the transcriptional repressor LexA, a key component of SOS response in Mycobacterium tuberculosis. J Biol Chem. 2012;287: 22004–22014.
21	Wipperman MF, Sampson NS, Thomas ST. Pathogen roid rage: cholesterol utilization by Mycobacterium tuberculosis. Crit Rev Biochem Mol Biol. 2014;49: 269–293.
22	Balhana RJC, Swanston SN, Coade S, Withers M, Sikder MH, Stoker NG, et al. bkaR is a TetR-type repressor that controls an operon associated with branched-chain keto-acid metabolism in Mycobacteria. FEMS Microbiol Lett. 2013;345: 132–140.
23	Manganelli R, Voskuil MI, Schoolnik GK, Smith I. The Mycobacterium tuberculosis ECF sigma factor sigmaE: role in global gene expression and survival in macrophages. Mol Microbiol. 2001;41: 423–437.
24	Reddy MCM, Gokulan K, Jacobs WR Jr, Ioerger TR, Sacchettini JC. Crystal structure of Mycobacterium tuberculosis LrpA, a leucine-responsive global regulator associated with starvation response. Protein Sci. 2008;17: 159–170.
25	Sala A, Bordes P, Genevaux P. Multiple toxin-antitoxin systems in Mycobacterium tuberculosis. Toxins. 2014;6: 1002–1020.
26	Haft DH. Bioinformatic evidence for a widely distributed, ribosomally produced electron carrier precursor, its maturation proteins, and its nicotinoprotein redox partners. BMC Genomics. 2011;12: 21.
27	Mendoza Lopez P, Golby P, Wooff E, Garcia JN, Garcia Pelayo MC, Conlon K, et al. Characterization of the transcriptional regulator Rv3124 of Mycobacterium tuberculosis identifies it as a positive regulator of molybdopterin biosynthesis and defines the functional consequences of a non-synonymous SNP in the Mycobacterium bovis BCG orthologue. Microbiology. 2010;156: 2112–2123.
28	Veyrier F, Saïd-Salim B, Behr MA. Evolution of the mycobacterial SigK regulon. J Bacteriol. 2008;190: 1891–1899.
29	Raman S, Puyang X, Cheng T-Y, Young DC, Moody DB, Husson RN. Mycobacterium tuberculosis SigM positively regulates Esx secreted protein and nonribosomal peptide synthetase genes and down regulates virulence-associated surface lipid synthesis. J Bacteriol. 2006;188: 8460–8468.
30	Chen Z, Hu Y, Cumming BM, Lu P, Feng L, Deng J, et al. Mycobacterial WhiB6 Differentially Regulates ESX-1 and the Dos Regulon to Modulate Granuloma Formation and Virulence in Zebrafish. Cell Rep. 2016;16: 2512–2524.
31	Parish T, Smith DA, Roberts G, Betts J, Stoker NG. The senX3-regX3 two-component regulatory system of Mycobacterium tuberculosis is required for virulence. Microbiology. 2003;149: 1423–1435.
32	He H, Hovey R, Kane J, Singh V, Zahrt TC. MprAB is a stress-responsive two-component system that directly regulates expression of sigma factors SigB and SigE in Mycobacterium tuberculosis. J Bacteriol. 2006;188: 2134–2143.
33	Li Q, Li C, Xie L, Zhang C, Feng Y, Xie J. Characterization of a putative ArsR transcriptional regulator encoded by Rv2642 from Mycobacterium tuberculosis. J Biomol Struct Dyn. 2017;35: 2031–2039.
34	Ward SK, Hoye EA, Talaat AM. The global responses of Mycobacterium tuberculosis to physiological levels of copper. J Bacteriol. 2008;190: 2939–2946.
35	Walters SB, Dubnau E, Kolesnikova I, Laval F, Daffe M, Smith I. The Mycobacterium tuberculosis PhoPR two-component system regulates genes essential for virulence and complex lipid biosynthesis. Mol Microbiol. 2006;60: 312–330.
36	Arnvig KB, Comas I, Thomson NR, Houghton J, Boshoff HI, Croucher NJ, et al. Sequence-based analysis uncovers an abundance of non-coding RNA in the total transcriptome of Mycobacterium tuberculosis. PLoS Pathog. 2011;7: e1002342.
37	Arnvig KB, Comas I, Thomson NR, Houghton J, Boshoff HI, Croucher NJ, et al. Sequence-based analysis uncovers an abundance of non-coding RNA in the total transcriptome of Mycobacterium tuberculosis. PLoS Pathog. 2011;7: e1002342.
38	Salina EG, Huszár S, Zemanová J, Keruchenko J, Riabova O, Kazakova E, et al. Copper-related toxicity in replicating and dormant Mycobacterium tuberculosis caused by 1-hydroxy-5-R-pyridine-2(1H)-thiones. Metallomics. 2018;10: 992–1002.
39	Odermatt NT, Sala C, Benjak A, Cole ST. Essential Nucleoid Associated Protein mIHF (Rv1388) Controls Virulence and Housekeeping Genes in Mycobacterium tuberculosis. Sci Rep. 2018;8: 14214.
40	Casali N, White AM, Riley LW. Regulation of the Mycobacterium tuberculosis mce1 operon. J Bacteriol. 2006;188: 441–449.
41	Ramos B, Gordon SV, Cunha MV. Revisiting the expression signature of pks15/1 unveils regulatory patterns controlling phenolphtiocerol and phenolglycolipid production in pathogenic mycobacteria. PLoS One. 2020;15: e0229700.
42	Morris RP, Nguyen L, Gatfield J, Visconti K, Nguyen K, Schnappinger D, et al. Ancestral antibiotic resistance in Mycobacterium tuberculosis. Proc Natl Acad Sci U S A. 2005;102: 12200–12205.
