## Supplemental Table 3 - Lipid Core for "Machine learning of all *Mycobacterium tuberculosis* H37Rv RNA-seq data reveals a structured interplay between metabolism, stress response, and infection"

### Sheet: lipid_exponential
	difference	pvalue	qvalue
DevR-2	16.2212	0.005304	0.072623
Rv2488c	14.8993	0.000354	0.028318
DevR-1	14.5147	0.016261	0.086884
Positive Regulation of Growth	8.42979	0.010456	0.086884
SigD	7.24017	0.027475	0.08792
Rv0681	7.20292	0.003668	0.072623
Mycofactocin Synthesis Pathway	6.0716	0.010818	0.086884
VirS	5.3207	0.020412	0.086884
GroEL-GroES Complex	-5.17945	0.027366	0.08792
Unc_5	-6.83375	0.000937	0.0375
Fumarate Reductase	-7.17062	0.006346	0.072623
Peptidoglycan Biosynthesis	-7.32423	0.03261	0.099792
SigC	-10.5918	0.002683	0.071554

### Sheet: lipid_hypoxia
	difference	pvalue	qvalue
Rv0576	17.7725	0.00127376	0.0145573
Rv0681	15.9656	0.000307645	0.0123058
Rv2621c	13.8704	0.000178318	0.0123058
HPT-2b Induced	12.0778	0.000845467	0.0145573
Rv2488c	10.3091	0.00110766	0.0145573
Rv1776c+WhiB4	9.5973	0.00123775	0.0145573
KstR2	8.15114	0.000898034	0.0145573
Positive Regulation of Growth	5.70493	0.0267501	0.0818575
Mce3R	5.51876	0.00435316	0.0386947
Central Carbon Metabolism	-5.61128	0.020603	0.0749202
SigH	-6.465	0.010512	0.055325
DevR-2	-7.12334	0.0276269	0.0818575
Fumarate Reductase	-7.23135	0.00621218	0.0432444
PhoP	-7.26737	0.00648666	0.0432444
Lsr2	-7.41682	0.0330912	0.0846027
ArgR	-7.44787	0.00943098	0.0538913
Rv1828/SigH	-8.43866	0.00934392	0.0538913

### Sheet: lipid_stationary
	difference	pvalue	qvalue
Peptidoglycan Biosynthesis	15.1825	0.00492615	0.020226
PhoP	14.8575	0.000875988	0.010011
Mce1R	12.3915	0.00189035	0.011402
Rv2488c	11.362	0.000827633	0.010011
Unc_1	10.222	0.00101427	0.010143
Sulfur Metabolism	9.37518	0.000659535	0.010011
Central Carbon Metabolism	8.49823	0.00823016	0.028891
Mycofactocin Synthesis Pathway	8.11091	0.00548927	0.020912
Rv0681	7.83186	0.00289628	0.014481
WhiB1	7.00617	0.0311043	0.056731
SigH	6.9284	0.00902842	0.028891
DevR-1	6.30224	0.0638768	0.096418
Positive Regulation of Growth	-5.04313	0.035021	0.060906
Unc_6	-5.2529	0.0050566	0.020226
IdeR	-5.36479	0.0147978	0.035874
Rv0078+Rv2034	-5.87537	0.0015102	0.011402
M-box	-6.5742	0.0201321	0.041297
SG_10	-6.71657	0.0107908	0.031087
SG_9	-6.82151	0.0108805	0.031087
SG_4	-6.97211	0.00893607	0.028891
Mce3R	-7.34028	0.00171335	0.011402
GroEL-GroES Complex	-7.37651	0.0138262	0.035681
SG_1	-7.64156	0.0101056	0.031087
FasR	-7.69206	0.00199539	0.011402
PDIM;PGL Synthesis	-8.00952	0.00319841	0.015051
Unc_2	-8.172	0.00428599	0.019049
Lsr2	-8.83143	0.0218956	0.043791
WhiB4/IdeR	-9.98058	0.000638022	0.010011
MarR	-11.5987	0.000391762	0.010011
RicR	-11.7874	0.00179739	0.011402
HPT-2b Induced	-13.446	0.000613921	0.010011
Rv0576	-15.251	0.00190065	0.011402
Unc_5	-61.9598	1.25204e-08	1e-06
