## Supplemental Table 4 - Carbon Source Shift for "Machine learning of all *Mycobacterium tuberculosis* H37Rv RNA-seq data reveals a structured interplay between metabolism, stress response, and infection"

### Sheet: 6_hr_gluc_vs_6_hr_pyr
	difference	pvalue	qvalue
Fumarate Reductase	14.7243	0.000845	0.067596

### Sheet: 6_hr_gluc_vs_6_hr_llac
	difference	pvalue	qvalue
Fumarate Reductase	14.4513	0.000895	0.035796
Sulfur Metabolism	11.2892	0.000339	0.027154

### Sheet: 24_hr_gluc_vs_24_hr_llac
	difference	pvalue	qvalue
Fumarate Reductase	11.6326	0.001708	0.067439
PrpR	7.40928	0.004215	0.067439
PDIM;PGL Synthesis	6.21014	0.006373	0.084974
Sulfur Metabolism	5.89608	0.003004	0.067439
Mce3R	-5.66182	0.004018	0.067439
Blal	-7.55122	0.003973	0.067439

### Sheet: 24_hr_gluc_vs_24_hr_pyr
	difference	pvalue	qvalue
Fumarate Reductase	17.8864	0.000458	0.036626
PrpR	10.071	0.001973	0.078932
