## Supplemental Table 5 - Hypoxia Timecourse for "Machine learning of all *Mycobacterium tuberculosis* H37Rv RNA-seq data reveals a structured interplay between metabolism, stress response, and infection"

### Sheet: Decreasing_Oxygen
	difference	pvalue	qvalue
GroEL-GroES Complex	11.6681	0.005128	0.052882
Rv1828/SigH	11.5935	0.00461	0.052882
Unc_4	8.69889	0.004287	0.052882
Central Carbon Metabolism	8.37548	0.008516	0.052882
WhiB1	7.05036	0.030744	0.084812
Fumarate Reductase	6.43145	0.008322	0.052882
Mce1R	6.37898	0.009965	0.052882
IdeR	-5.51943	0.013957	0.055827
SG_13	-6.16508	0.009584	0.052882
SG_4	-6.68522	0.0099	0.052882
SG_12	-7.35009	0.009047	0.052882
SG_10	-8.14777	0.006937	0.052882
VirS	-8.93967	0.007232	0.052882
Mce3R	-9.84847	0.000598	0.047839

### Sheet: Hypoxia_Onset
	difference	pvalue	qvalue
DevR-2	20.9548	0.002942	0.066844
DevR-1	19.117	0.009614	0.076909
IdeR	14.65	0.001393	0.066844
WhiB7	6.14471	0.004174	0.066844
SG_12	5.75467	0.015375	0.087024
Central Carbon Metabolism	-5.54395	0.021124	0.087024
PDIM;PGL Synthesis	-7.66661	0.003614	0.066844
Mce1R	-7.71143	0.006389	0.066844
WhiB1	-14.1131	0.007348	0.066844

### Sheet: Reaeration
	difference	pvalue	qvalue
WhiB1	12.0702	0.010408	0.069384
Peptidoglycan Biosynthesis	11.7756	0.01008	0.069384
Fatty Acid Biosynthesis	7.80748	0.003479	0.069384
Mce1R	6.95365	0.008166	0.069384
Polyketide Synthase Complex	5.4681	0.005369	0.069384
KstR2	-5.59119	0.003089	0.069384
VirS	-5.71018	0.017874	0.089371
RicR	-6.43039	0.008411	0.069384
ArgR	-7.49222	0.009301	0.069384
Rv1828/SigH	-8.49089	0.009222	0.069384
SigH	-10.763	0.003198	0.069384
