## Supplemental Table 6 - Virulence for "Machine learning of all *Mycobacterium tuberculosis* H37Rv RNA-seq data reveals a structured interplay between metabolism, stress response, and infection"

### Sheet: Mice_Neutrophil
	difference	pvalue	qvalue
Fumarate Reductase	23.7965	0.000177	0.002827
MarR	19.2446	5.3e-05	0.002112
Rv1776c+WhiB4	18.6851	0.000123	0.002456
SigK	16.863	4e-05	0.002112
HPT-2b Induced	15.8885	0.000367	0.004897
KstR2	14.8135	9.5e-05	0.002456
DevR-1	13.8625	0.017688	0.036282
Unc_2	13.598	0.001097	0.008874
PrpR	12.0982	0.00122	0.008874
Positive Regulation of Growth	10.689	0.005533	0.015264
LysG	10.6093	0.001888	0.011387
Leucine Related	10.4654	0.002048	0.011387
Rv2621c	10.3625	0.000553	0.006317
Rv0576	9.68151	0.005741	0.015309
Rv0135+Rv1019	9.05945	0.0009	0.008874
DevR-2	8.48361	0.020068	0.039157
RicR	7.89927	0.005123	0.014666
SG_10	6.57504	0.011313	0.024195
Polyketide Synthase Complex	6.57015	0.003327	0.012675
Rv0681	6.4641	0.004937	0.014666
Unc_6	6.30046	0.003104	0.012417
WhiB4	6.2068	0.004095	0.014546
SG_3	6.0956	0.010507	0.024016
MbcA+Rv3249c+Rv3066	5.94442	0.002081	0.011387
Unc_1	5.9175	0.004827	0.014666
Unc_5	5.34937	0.002277	0.011387
Mce3R	-6.45697	0.002634	0.011706
MprA	-6.87693	0.011302	0.024195
VirS	-7.15455	0.011493	0.024195
Blal	-7.39849	0.004182	0.014546
PhoP	-8.40484	0.004455	0.014666
Mce1R	-10.5961	0.002874	0.012099
Rv1828/SigH	-11.065	0.005133	0.014666
Lsr2	-11.8458	0.010227	0.024016
Unc_4	-12.8342	0.001183	0.008874
Central Carbon Metabolism	-13.5056	0.002572	0.011706

### Sheet: Mice_BMDM_2hr
	difference	pvalue	qvalue
Peptidoglycan Biosynthesis	15.7525	0.004417	0.03946
Mycofactocin Synthesis Pathway	9.17059	0.004048	0.03946
Leucine Related	7.1081	0.005514	0.03946
Mce1R	6.55793	0.009354	0.049887
Unc_2	6.20559	0.008327	0.049887
GroEL-GroES Complex	-6.57184	0.017416	0.060577
PDIM;PGL Synthesis	-7.15998	0.004361	0.03946
Fumarate Reductase	-7.37001	0.005919	0.03946
Zur	-8.31867	0.003813	0.03946
WhiB1	-10.4532	0.014147	0.059565
M-box	-12.3128	0.005646	0.03946
KstR2	-13.8194	0.000126	0.005037
Rv0681	-14.4402	0.000433	0.011542
PrpR	-15.6028	0.000605	0.012107
MarR	-17.8442	7.2e-05	0.005037

### Sheet: Mice_BMDM_8hr
	difference	pvalue	qvalue
Peptidoglycan Biosynthesis	12.6942	0.00821	0.050732
Rv3095	7.56363	0.00456	0.045605
Unc_2	6.92894	0.006421	0.046696
Leucine Related	6.79184	0.006155	0.046696
Central Carbon Metabolism	-5.23916	0.023712	0.072959
Zur	-5.52733	0.010282	0.054491
Unc_1	-6.49082	0.003768	0.043066
WhiB7	-7.04971	0.002808	0.037444
SigH	-7.21642	0.008244	0.050732
M-box	-7.89199	0.014209	0.063151
GroEL-GroES Complex	-8.50742	0.010288	0.054491
DevR-1	-11.4609	0.024779	0.073421
KstR2	-11.7879	0.000234	0.00787
MarR	-12.5106	0.000295	0.00787
Rv0681	-16.569	0.000271	0.00787
PrpR	-17.446	0.00044	0.008791

### Sheet: Sheet4
	difference	pvalue	qvalue
Unc_2	6.35664	0.007873	0.06972
MarR	-5.24113	0.005446	0.062249
Unc_1	-5.30464	0.006415	0.064149
KstR2	-7.41331	0.001242	0.03311
Zur	-8.43971	0.003674	0.058779
IdeR	-8.47228	0.005447	0.062249
Rv0681	-12.1802	0.000758	0.031891
PrpR	-14.1429	0.000797	0.031891
